# Rapid and repeated evolution of myosin copy number in threespine stickleback

**DOI:** 10.64898/2025.12.22.696110

**Authors:** Alyssa M. Yoxsimer, Rhea R. Daugherty, Emily E. Hare, Yingguang Frank Chan, Felicity C. Jones, Garrett A. Roberts Kingman, Emma G. Offenberg, Timothy R. Howes, Haili Zhang, Alex A. Pollen, Shannon D. Brady, Kathleen T. Xie, Heidi I. Chen, Craig B. Lowe, Eric H. Au, Jane Grimwood, Jeremy Schmutz, Richard M. Myers, Dolph Schluter, David C. Heins, Miguel L. Reyes, John A. Baker, Bjarni Jónsson, Thomas E. Reimchen, Michael A. Bell, David M. Kingsley

## Abstract

Copy number variants at genomic loci evolve at a high rate, are linked to many different diseases, and play a role in adaptive evolution in humans and other organisms. Here we show that stickleback fish from freshwater environments have rapidly and repeatedly evolved an expanded number of copies of a gene family involved in muscle development, *Myosin Heavy Chain 3 Cluster C* (*MYH3C*), compared to marine populations. Differences in copy number between marine and freshwater fish are maintained even in the presence of gene flow, suggesting that *MYH3C* changes represent adaptive divergence between ecotypes. Copy number expansion occurs by tandem duplication of *MYH3C* coding and regulatory regions on the stickleback sex chromosome. We identify a muscle regulatory enhancer within the expanded *MYH3C* region and show that elevated copy number is associated with developmental and tissue-specific increases in corresponding mRNA expression levels in skeletal muscle. Common *MYH3C* clusters include 3-, 4-, 5-, and 6-copy variants that likely evolved through a combination of microhomology-mediated break repair and non-allelic homologous recombination. Our results provide a new example of copy number changes in a wild species and identify CNVs as potential “hotspots” of repeated adaptive evolution.
