## Supplementary material for "Rapid and repeated evolution of myosin copy number in threespine stickleback": Table S1

### Sheet: Table S1
Table S1. Global stickleback samples used for C3 read depth calculations, related to Figures 1, S1, and S2
Sample	Figure1B label	Population	GPS (North)	GPS (East)	Ecotype	Water type	MYH3C3 normalized depth	Analysis group(s)
AKMA_X_2001_102	AKMA	Alaska Marine	60.124	-149.395	Marine	Marine	0.685	Global comparison
AKST_X_2001_03	AKST	Alaska Stream	60.141	-149.395	Freshwater	River	2.355	Global comparison
ANSR_X_2009_01	ANSR	Anser Lake, Haida Gwaii	54.114	-131.686	Freshwater	Freshwater	1.48	Global comparison
BARW_X_2012_04	BARW	Barrow, Alaska	71.335	-156.606	Marine	Marine	0.703	Global comparison
BHAR_X_2011_02	NA	North Uist, Scotland, Andrew Maccoll 21 May 2011	57.567	-7.283	Freshwater	Lake	0.827	NA
BIGR_1_32_2007_01	NA	Big River, CA	39.289	-123.747	Marine	Marine	1.373	Hybrid zone
BIGR_1_32_2007_03	BIGR_M	Big River, CA	39.289	-123.747	Marine	Marine	0.488	Global comparison, Hybrid zone
BIGR_3_63_2007_08	NA	Big River, CA	39.289	-123.747	Marine	Marine	1.365	Hybrid zone
BIGR_3_63_2007_14	NA	Big River, CA	39.289	-123.747	Marine	Marine	2.143	Hybrid zone
BIGR_52_54_2007_04	NA	Big River, CA	39.317	-123.686	Freshwater	River	1.432	Hybrid zone
BIGR_52_54_2007_05	NA	Big River, CA	39.317	-123.686	Freshwater	River	1.425	Hybrid zone
BIGR_52_54_2007_12	NA	Big River, CA	39.317	-123.686	Freshwater	River	1.743	Hybrid zone
BIGR_52_54_2007_17	NA	Big River, CA	39.317	-123.686	Freshwater	River	1.434	Hybrid zone
BIGR_52_54_2008_02	BIGR_F	Big River, CA	39.317	-123.686	Freshwater	River	0.865	Global comparison, Hybrid zone
BITJ_X_X_17	BITJ	Bitrufjordur	65.457	-21.44	Marine	Marine	1.056	Global comparison
BKW2_X_2010_01	BKW2	Banks 70, lake, Haida Gwaii	53.359	-130.157	Freshwater	Freshwater	1.292	Global comparison
BLAU_X_2002_08	BLAU	Blautaver Lake, Iceland	64.044	-18.991	Freshwater	Lake	3.365	Global comparison
BNMA_X_2006_01	BNMA	Bonsall marine	48.885	-123.667	Marine	Marine	0.745	Global comparison, Hybrid zone
BNMA_X_2006_02	NA	Bonsall marine	48.885	-123.667	Marine	Marine	1.137	Hybrid zone
BNMA_X_2006_03	NA	Bonsall marine	48.885	-123.667	Marine	Marine	1.064	Hybrid zone
BNMA_X_2006_05	NA	Bonsall marine	48.885	-123.667	Marine	Marine	0.692	Hybrid zone
BNMA_X_2006_07	NA	Bonsall marine	48.885	-123.667	Marine	Marine	0.753	Hybrid zone
BNST_X_2006_01	NA	Bonsall stream	48.85	-123.723	Freshwater	River	1.514	Hybrid zone
BNST_X_2006_06	NA	Bonsall stream	48.85	-123.723	Freshwater	River	1.516	Hybrid zone
BNST_X2006_08	BNST	Bonsall stream	48.85	-123.723	Freshwater	River	1.592	Global comparison, Hybrid zone
BNST_X_2006_09	NA	Bonsall stream	48.85	-123.723	Freshwater	River	1.555	Hybrid zone
BOOT_X_2011_05	BOOT	Boot Lake, Alaska	61.718	-150.13	Freshwater	Lake	2.326	Global comparison
BOUL_X_2010_01	BOUL	Boulton Lake, haida Gwaii	53.783	-132.098	Freshwater	Lake	1.418	Global comparison, Within population
BOUL_X_2010_02	NA	Boulton Lake, haida Gwaii	53.783	-132.098	Freshwater	Lake	1.409	Within population
BRLY_X_2012_01	BRLY	Barley Lake	61.363	-150.083	Freshwater	Lake	2.34	Global comparison
BRNT_X_2009_05	BRNT	Branta Lake, Haida Gwaii	53.967	-132.016	Freshwater	Freshwater	1.337	Global comparison
BSEA_55_2011_01	BSEA	Bering Sea	58.089	-166.643	Marine	Marine	0.645	Global comparison
CERC_X_X_04	CERC	Cerrito Creek, Northern California	37.901	-122.281	Freshwater	Freshwater	1.596	Global comparison
CHRU_X_2011_04	CHRU	North Uist, Scotland CHRU Andrew Maccoll 20 May 2011	57.6	-7.2	Freshwater	Fresh	1.612	Global comparison
CMCB_X_2011_02	CMCB	Community Club	60.702	-151.383	Freshwater	Fresh	2.211	Global comparison
COAT_X_2009_90234	COAT	Coates Lake, Haida Gwaii	53.669	-132.88	Freshwater	Fresh	0.807	Global comparison
COND_X_2002_14	COND	Connor Creek D, Washington	47.056	-124.163	Freshwater	River	1.745	Global comparison
CORC_X_2011_01	CORC	Corcoran Lake, Alaska	61.574	-149.688	Freshwater	Lake	2.159	Global comparison
DAIM_X_2011_03	NA	North Uist, DAIM Andrew Maccoll 24 May 2011	57.583	-7.2	Freshwater	Fresh	1.618	NA
DANS_X_X_05	DANS	Daniels Lake, Alaska	60.735	-151.186	Freshwater	Lake	2.312	Global comparison
DARW_X_2009_03	DARW	Darwin Lake, Haida Gwaii	52.568	-131.663	Freshwater	Lake	0.762	Global comparison
DAWS_X_2009_02	DAWS	Dawson Marine Pond, Haida Gwai	53.225	-132.476	Marine	Marine	0.717	Global comparison
DNSE_X_2011_07	DNSE	Denise Lake, Alaska	60.522	-150.987	Freshwater	Lake	2.228	Global comparison
DRIZ_I_2010_01	NA	Drizzle Lake, inlet, Haida Gwaii	53.925	-132.077	Freshwater	Lake	1.411	NA
DRIZ_L_2009_02	DRIZ	Drizzle Lake, Haida Gwaii	53.935	-132.073	Freshwater	Lake	1.677	Global comparison, Within population
DRIZ_L_2009_15	NA	Drizzle Lake, Haida Gwaii	53.935	-132.073	Freshwater	Lake	2.425	Within population
DRIZ_O_2009_03	NA	Drizzle Lake, outlet, Haida Gwaii	53.934	-132.053	Freshwater	Lake	1.724	NA
ECHO_X_2011_03	ECHO	Echo Lake, Alaska	60.438	-151.161	Freshwater	Lake	2.393	Global comparison
EDEN_X_2010_01	EDEN	Eden Lake, Haida Gwaii	53.845	-132.746	Freshwater	Lake	0.595	Global comparison
ERBC_X_X_8770	ERBC	El Rosario Boca, Mexico	30.036	-115.774	Freshwater	NA	1.455	Global comparison
ESCP_X_1993_75_8	ESCP	Escarpment Lake, Haida Gwaii	52.589	-131.842	Freshwater	Lake	1.644	Global comparison
FADA_FJ_2001_17	NA	North Uist, Loch Fada	57.613	-7.211	Freshwater	Lake	0.65	NA
FRIC_X_2003_C10	NA	Friant River	36.98	-119.731	Freshwater	River	1.398	Within population
FRIL_X_X_05	FRIL	Friant River	36.98	-119.731	Freshwater	River	1.438	Global comparison, Within population
GARC_X_X_711	GARC	Garrity Creek, Northern California	38.001	-122.322	Freshwater	Creek	1.536	Global comparison
GIFU_X_2000_03	NA	Japanese Marine	35.405	136.701	Marine	Marine	0.75	NA
GOLD_X_2009_02	GOLD	Gold Creek, Haida Gwaii	53.632	-132.053	Freshwater	Fresh	1.788	Global comparison, Within population
GOLD_X_X_12	NA	Gold Creek, Haida Gwaii	53.632	-132.053	Freshwater	Fresh	1.473	Within population
HRUN_X_X_02	HRUN	Hraun, Iceland	64.917	-22.167	Freshwater	NA	2.963	Global comparison
HSTA_X_2011_03	NA	North Uist, Scotland HOSTA Andrew Maccoll 18 May 2011	57.617	-7.483	Freshwater	fresh	0.776	NA
JADE_X_2011_05	JADE	Jade Lake, Alaska	61.524	-149.869	Freshwater	Lake	2.271	Global comparison
KALD_X_2010_03	KALD	Kaldback, Faroe Islands	62.064	-6.913	Marine	Marine	0.742	Global comparison
KFSY_X_2011_05	KFSY	Kalifonsky Lake	60.331	-151.264	Freshwater	Lake	2.41	Global comparison
KODK_X_2004_04	KODK	Pacific Ocean offshore Kodiak Island	56.965	-151.35	Marine	Marine	0.731	Global comparison
LAMH_X_2001_09	LAMH	Loch a'Mhuilin	56.894	-5.869	Freshwater	Lake	0.797	Global comparison
LANO_X_2001_05	LANO	Loch an Nostarie	56.993	-5.804	Freshwater	Lake	0.804	Global comparison
LITC_0_05_2008_841	LITC_M	Little Campbell downstream	49.013	-122.779	Marine	Marine	0.534	Global comparison, Hybrid zone
LITC_0_05_2008_842	NA	Little Campbell downstream	49.013	-122.779	Marine	Marine	0.47	Hybrid zone
LITC_0_05_2008_FL	NA	Little Campbell downstream	49.013	-122.779	Marine	Marine	0.33	Hybrid zone
LITC_0_05_2008_FO	NA	Little Campbell downstream	49.013	-122.779	Marine	Marine	0.48	Hybrid zone
LITC_0_45_2008_789	NA	Little Campbell downstream	49.013	-122.779	Marine	Marine	0.646	Hybrid zone
LITC_23_32_2008_306	LITC_F	Little Campbell upstream	49.012	-122.625	Freshwater	River	1.218	Global comparison, Hybrid zone
LITC_23_32_2008_324	NA	Little Campbell upstream	49.012	-122.625	Freshwater	River	0.983	Hybrid zone
LITC_23_32_2008_347	NA	Little Campbell upstream	49.012	-122.625	Freshwater	River	1.077	Hybrid zone
LITC_23_32_2008_356	NA	Little Campbell upstream	49.012	-122.625	Freshwater	River	1.358	Hybrid zone
LITC_23_32_2008_744	NA	Little Campbell upstream	49.012	-122.625	Freshwater	River	1.054	Hybrid zone
LLYD_X_2003_03	NA	Lloyd State Park, MA	41.53	-70.981	Marine	Marine	0.84	NA
LMCK_X_X_03	LMCK	Little Meadow Creek, Alaska	61.569	-149.761	Freshwater	River	2.463	Global comparison
LMIA_X_X_02	NA	Limia, Spain	41.91	-8.093	Freshwater	River	1.412	NA
LMOR_X_2001_12	NA	Loch Morar	57.567	-7.267	Freshwater	Lake	0.78	NA
LNEA_M_2001_03	LNEA	Loch nan Eala	56.906	-5.833	Freshwater	Lake	3.081	Global comparison
LNGH_X_2011_01	LNGH	Lough Neagh, Ballyronan Bay, Ireland	54.708	-6.528	Freshwater	Very Large Lake	1.081	Global comparison
LOBG_X_1999_09	NA	Loberg Lake, early	61.56	-149.258	Freshwater	Lake	1.612	NA
LOBG_X_1999_11	NA	Loberg Lake, early	61.56	-149.258	Freshwater	Lake	1.503	NA
LOBG_X_1999_12	NA	Loberg Lake, early	61.56	-149.258	Freshwater	Lake	2.486	NA
LOBG_X_1999_13	NA	Loberg Lake, early	61.56	-149.258	Freshwater	Lake	1.55	NA
LOBG_X_1999_32	NA	Loberg Lake, early	61.56	-149.258	Freshwater	Lake	0.719	NA
LOBG_X_1999_36	NA	Loberg Lake, early	61.56	-149.258	Freshwater	Lake	1.51	NA
LOBG_X_1999_38	NA	Loberg Lake, early	61.56	-149.258	Freshwater	Lake	2.377	NA
LOBG_X_1999_39	NA	Loberg Lake, early	61.56	-149.258	Freshwater	Lake	2.288	NA
LOBG_X_1999_43	NA	Loberg Lake, early	61.56	-149.258	Freshwater	Lake	1.508	NA
LOBG_X_1999_46	NA	Loberg Lake, early	61.56	-149.258	Freshwater	Lake	0.756	NA
LOBG_X_2012_02	NA	Loberg Lake, later	61.56	-149.258	Freshwater	Lake	1.445	NA
LOBG_X_2012_03	NA	Loberg Lake, later	61.56	-149.258	Freshwater	Lake	1.55	NA
LOBG_X_2012_04	NA	Loberg Lake, later	61.56	-149.258	Freshwater	Lake	1.657	NA
LOBG_X_2012_05	NA	Loberg Lake, later	61.56	-149.258	Freshwater	Lake	1.585	NA
LOBG_X_2012_06	NA	Loberg Lake, later	61.56	-149.258	Freshwater	Lake	2.293	NA
LOBG_X_2012_08	NA	Loberg Lake, later	61.56	-149.258	Freshwater	Lake	1.435	NA
LOBG_X_2012_11	NA	Loberg Lake, later	61.56	-149.258	Freshwater	Lake	1.518	NA
LOBG_X_2012_17	NA	Loberg Lake, later	61.56	-149.258	Freshwater	Lake	0.796	NA
LOBG_X_2012_26	NA	Loberg Lake, later	61.56	-149.258	Freshwater	Lake	2.404	NA
LOBG_X_2012_28	NA	Loberg Lake, later	61.56	-149.258	Freshwater	Lake	2.47	NA
LONG_X_2011_01	LONG	Long Lake, Alaska	61.578	-149.764	Freshwater	Lake	2.19	Global comparison
LSHP_X_2011_01	LSHP	L-shaped lake	61.706	-149.972	Freshwater	Lake	1.928	Global comparison
LSOL_X_2012_04	LSOL	Lake Solano, CA	38.495	-122.033	Freshwater	Lake	1.129	Global comparison
LSWL_X_2011_05	LSWL	Lough Swilly, Co Donegal	55.016	-7.573	Marine	Marine	0.767	Global comparison
LTLT_X_2011_06	LTLT	Lough Talt, Co Sligo	54.082	-8.92	Freshwater	Lake	0.815	Global comparison
LUTE_X_2003_76_4	LUTE	Lutea Lake, Haida Gwaii	52.337	-131.37	Freshwater	Lake	1.38	Global comparison
MANC_X_X_05	MANC	Manchester Clam Bay, Puget Sound	47.567	-122.547	Marine	Marine	0.799	Global comparison
MAYR_X_2004_03	NA	Mayer Lake	53.692	-132.044	Freshwater	Lake	2.432	Within population
MAYR_X_2004_04	NA	Mayer Lake	53.692	-132.044	Freshwater	Lake	2.046	Within population
MAYR_X_2004_09	NA	Mayer Lake	53.692	-132.044	Freshwater	Lake	2.347	Within population
MAYR_X_2004_13	NA	Mayer Lake	53.692	-132.044	Freshwater	Lake	2.391	Within population
MAYR_X_2004_14	NA	Mayer Lake	53.692	-132.044	Freshwater	Lake	2.537	Within population
MAYR_X_2004_17	NA	Mayer Lake	53.692	-132.044	Freshwater	Lake	2.893	Within population
MAYR_X_2004_21	NA	Mayer Lake	53.692	-132.044	Freshwater	Lake	2.47	Within population
MAYR_X_2004_24	NA	Mayer Lake	53.692	-132.044	Freshwater	Lake	1.637	Within population
MAYR_X_2004_26	NA	Mayer Lake	53.692	-132.044	Freshwater	Lake	2.086	Within population
MAYR_X_2004_30	NA	Mayer Lake	53.692	-132.044	Freshwater	Lake	2.048	Within population
MAYR_X_2009_05	MAYR	Mayer Lake	53.692	-132.044	Freshwater	Lake	1.38	Global comparison, Within population
MAYR_X_2009_11	NA	Mayer Lake	53.692	-132.044	Freshwater	Lake	2.425	Within population
MDPC_X_1993_01	MDPC	Mid-pacific, off Haida Gwaii	53	-133	Marine	Marine	0.55	Global comparison
MIDF_BDVW_2011_01	NA	Midfjardara River Downstream	65.346	-20.911	Marine	Marine	1.199	Hybrid zone
MIDF_BDVW_2011_02	NA	Midfjardara River Downstream	65.346	-20.911	Marine	Marine	1.12	Hybrid zone
MIDF_BLUP_2011_01	MIDF_M	Midfjardara River Downstream	65.346	-20.911	Marine	Marine	1.04	Global comparison, Hybrid zone
MIDF_REND_2011_01	MIDF_F	Midfjardara River Upstream	65.037	-20.714	Freshwater	River	2.119	Global comparison, Hybrid zone
MIDF_REND_2011_04	NA	Midfjardara River Upstream	65.037	-20.714	Freshwater	River	2.811	Hybrid zone
MIDF_REND_2011_10	NA	Midfjardara River Upstream	65.037	-20.714	Freshwater	River	2.495	Hybrid zone
MIDF_S101_2011_05	NA	Midfjardara River Downstream	65.346	-20.911	Marine	Marine	1.12	Hybrid zone
MIDF_S101_2011_06	NA	Midfjardara River Downstream	65.346	-20.911	Marine	Marine	0.797	Hybrid zone
MNKA_X_X_02	MNKA	Matanuska Lake, Alaska	61.556	-149.229	Freshwater	Lake	1.555	Global comparison
MNYN_X_X_29997	MNYN	Menyanthes Lake, Haida Gwai	53.596	-132.971	Freshwater	Lake	2.29	Global comparison
NHBR_X_2003_05	NA	New Harbor River, US East Coast	44.473	-64.082	Marine	Marine	0.771	NA
OBSE_X_2011_05	NA	Scotland, OBSE+OBSM Andrew Maccoll	57.614	-7.179	Freshwater	NA	0.685	NA
OLNY_X_2007_03	OLNY	Olney Creek, California	40.528	-122.384	Freshwater	River	0.366	Global comparison
ORPH_X_2011_05	ORPH	Orphea Lake, Alaska	60.388	-151.199	Freshwater	Lake	2.01	Global comparison
PINC_X_X_03	PINC	Pinole Creek, Northern California	37.963	-122.202	Freshwater	Creek	1.536	Global comparison
POQU_X_2009_29995	POQU	Poque Lake, Haida Gwaii	52.602	-131.704	Freshwater	Lake	0.726	Global comparison
QUIN_X_2003_02	QUIN	Quinalt, Washington	47.471	-123.871	Freshwater	Fresh	0.84	Global comparison
RCAL_X_2001_24	RCAL	River Callop, Scotland	56.867	-5.425	Freshwater	River	2.212	Global comparison
RDSP_X_2010_02	NA	Roadside Pond	53.624	-132.036	Freshwater	Lake	1.444	Within population
RDSP_X_2012_70307	NA	Roadside Pond	53.624	-132.036	Freshwater	Lake	2.08	Within population
RDSP_X_2012_70311	NA	Roadside Pond	53.624	-132.036	Freshwater	Lake	1.727	Within population
RDSP_X_2012_70314	NA	Roadside Pond	53.624	-132.036	Freshwater	Lake	2.08	Within population
RDSP_X_2012_70332	NA	Roadside Pond	53.624	-132.036	Freshwater	Lake	2.07	Within population
RDSP_X_2012_70337	NA	Roadside Pond	53.624	-132.036	Freshwater	Lake	1.887	Within population
RDSP_X_2012_70346	NA	Roadside Pond	53.624	-132.036	Freshwater	Lake	2.013	Within population
RDSP_X_2012_70353	NA	Roadside Pond	53.624	-132.036	Freshwater	Lake	1.713	Within population
RDSP_X_2012_70364	NA	Roadside Pond	53.624	-132.036	Freshwater	Lake	2.001	Within population
RDSP_X_2012_70368	NA	Roadside Pond	53.624	-132.036	Freshwater	Lake	1.784	Within population
RDSP_X_2012_70385	NA	Roadside Pond	53.624	-132.036	Freshwater	Lake	1.316	Within population
RGLN_X_2011_04	RGLN	River Glenavy, Co Antrim, Ireland	54.588	-6.239	Freshwater	River	1.529	Global comparison
ROUG_X_2000_f03	ROUG	Rouge Lake, Haida Gwaii	54.034	-131.876	Freshwater	Lake	2.219	Global comparison
SACK_X_2010_0898	SACK	San Antonio Creek, VAFB, CA	34.783	-120.536	Freshwater	River	1.704	Global comparison
SALS_X_X_01	SALS	Salinas River, CA	36.647	-121.702	Freshwater	River	1.828	Global comparison
SAPC_X_X_01	SAPC	San Pablo Creek, Northern California	37.966	-122.32	Freshwater	Creek	1.505	Global comparison
SCRM_X_2010_873	SCRM	Santa Clara River mouth, LA, CA	34.236	-119.257	Marine	Marine	1.449	Global comparison
SCRS_X_2009_8253	SCRS	Santa Clara River, LA, CA	34.436	-118.612	Freshwater	Fresh	1.469	Global comparison
SDPY_X_2006_24	SDPY	Serendipity Pond, Haida Gwaii	54.028	-131.761	Freshwater	Fresh	0.695	Global comparison
SHEL_L_2008_01	SHEL	Loch Shiel	56.787	-5.604	Freshwater	Lake	1.415	Global comparison
SJCR_X_2009_8212	SJCR	San Jacinto River, San Bernadino, CA	33.765	-117.208	Freshwater	River	1.4	Global comparison
SKID_X_2009_01	SKID	Skidgate Lake, Haida Gwaii	53.097	-131.916	Freshwater	Lake	2.098	Global comparison
SKON_X_X_12	SKON	Skonun Lake, Haida Gwaii	53.914	-132.025	Freshwater	Lake	2.247	Global comparison
SLMW_X_2001_0918	SLMW	Sugarloaf Meadow, San Bernadino, CA	34.179	-116.83	Freshwater	Fresh	1.493	Global comparison
SLTC_X_X_90458	SLTC	Solstice Lake, Haida Gwaii	53.945	-131.932	Freshwater	Lake	2.435	Global comparison
SLVR_X_2009_29996	SLVR	Silver Lake, Haida Gwaii	54.103	-131.688	Freshwater	Lake	1.523	Global comparison
SPNC_L_2009_01	SPNC	Spence Lake, Haida Gwaii	53.973	-131.78	Freshwater	Lake	1.356	Global comparison, Within population
SPNC_L_2009_02	NA	Spence Lake, Haida Gwaii	53.973	-131.78	Freshwater	Lake	0.657	Within population
SPNC_O_2010_08	NA	Spence Lake Outlet, Haida Gwaii	53.982	-131.79	Freshwater	Lake	1.619	Within population
SPNC_O_2010_14	NA	Spence Lake Outlet, Haida Gwaii	53.982	-131.79	Freshwater	Lake	2.067	Within population
SRLY_X_2011_01	SRLY	South Rolly Lake, Alaska	61.669	-150.126	Freshwater	Lake	2.31	Global comparison
SRST_S1_2000_05	SRST	Salmon River Stream, British Columbia	49.175	-122.594	Freshwater	River	1.901	Global comparison
SSMC_X_2010_01	SSMC	San Simeon Creek, CA	35.608	-121.091	Freshwater	River	1.453	Global comparison
STIU_X_2009_03	STIU	Stiu Lake, Queen Charlotte - fully armored fresh	53.244	-132.586	Freshwater	Lake	2.125	Global comparison
STMY_X_2011_03	STMY	Stormy Lake, Alaska	60.771	-151.047	Freshwater	Lake	2.38	Global comparison
SUNC_X_X_04	SUNC	Suisun Creek, Northern California	38.225	-122.107	Freshwater	Creek	1.588	Global comparison
TERN_X_2011_02	TERN	Tern Lake, Alaska	60.533	-149.55	Freshwater	Lake	2.27	Global comparison
TORM_X_2011_03	NA	Torm Lake, Scotland	57.55	-7.317	Freshwater	Lake	0.766	NA
TYNE_1_2001_07	NA	Tyne River marine	55.999	-2.52	Marine	Marine	0.69	Hybrid zone
TYNE_1_2001_08	NA	Tyne River marine	55.999	-2.52	Marine	Marine	0.699	Hybrid zone
TYNE_1_2001_09	NA	Tyne River marine	55.999	-2.52	Marine	Marine	0.708	Hybrid zone
TYNE_1_2001_10	NA	Tyne River marine	55.999	-2.52	Marine	Marine	1.397	Hybrid zone
TYNE_1_2001_14	TYNE_M	Tyne River marine	55.999	-2.52	Marine	Marine	0.683	Global comparison, Hybrid zone
TYNE_8_2003_902	TYNE_F	Tyne River upstream	55.943	-2.785	Freshwater	River	1.44	Global comparison, Hybrid zone
TYNE_8_2003_906	NA	Tyne River upstream	55.943	-2.785	Freshwater	River	1.451	Hybrid zone
TYNE_8_2003_908	NA	Tyne River upstream	55.943	-2.785	Freshwater	River	1.497	Hybrid zone
TYNE_8_2003_919	NA	Tyne River upstream	55.943	-2.785	Freshwater	River	1.496	Hybrid zone
TYNE_8_2003_920	NA	Tyne River upstream	55.943	-2.785	Freshwater	River	1.455	Hybrid zone
URRI_X_X_07	URRI	Urridakotsvatn	64.157	-21.343	Freshwater	Fresh	2.275	Global comparison
VIFC_X_X_07	NA	Vífilsstadavatn	64.08	-21.873	Freshwater	Fresh	2.392	Within population
VIFR_X_X_08	VIFR	Vífilsstadavatn	64.08	-21.873	Freshwater	Fresh	2.37	Global comparison, Within population
WALC_X_2005_05	NA	Wallace Lake	61.573	-149.576	Freshwater	Lake	1.91	Within population
WALR_X_2005_32	WALR	Wallace Lake	61.573	-149.576	Freshwater	Lake	1.731	Global comparison, Within population
WATT_X_2009_05	WATT	Watt Lake, Haida Gwaii	53.764	-132.071	Freshwater	Lake	1.378	Global comparison
WDPL_X_2009_05	WDPL	Woodpile Creek, Haida gwai	53.644	-132.082	Freshwater	Lake	1.829	Global comparison
WMSO_X_2002_bigf	WMSO	Williamsoni, CA; no plates	34.435	-118.198	Freshwater	Fresh	0.413	Global comparison
WOLF_X_2011_04	WOLF	Wolf Lake, Alaska	61.645	-149.278	Freshwater	Lake	2.175	Global comparison
ZERO_X_2011_05	ZERO	Zero Lake, Alaska	61.648	-149.808	Freshwater	Lake	2.994	Global comparison
