## Supplementary material for "Rapid and repeated evolution of myosin copy number in threespine stickleback": Table S2

### Sheet: Table S2
Table S2. Samples used for generating MYH3C assemblies, related to Figure 2
Sample/Assembly	Abbreviation	Population	Coordinates	Ecotype	Sex	Data type	Long-read dataset accession(s)	Assembly accession(s)	Reference	Confident ChrXIX assembly?	ChrXIX MYH3C Copy Number	ChrXIX MYH3C gene range	ChrY MYH3C Copy Number (including C1 pseudogene)	ChrY MYH3C gene range
SALR	SALR	Salmon River, B.C., Canada	NA	Marine	Mixed	BAC library from 60 fish; CH213-233C05 clone sequenced to completion	NA	This study, PX725428	Kingsley et al.S5, this study	yes	3	PX725428:33,702-74,064	NA	NA
Duke_GAcu_1.0	RABS	Rabbit Slough, AK, U.S.A	61.5344 N, 149.2677 W	Marine	Female	Pacbio CLR, Oxford Nanopore, Hi-C, 10X-linked reads	PRJNA1198983; SRR32038180, SRR32038179	GCA_046562415.1	Au et al.S6	yes	3	CM102094.1:2,790,149-2,830,747	NA	NA
fGasAcu3	HULL	University of Hull captive population, Cottingham Pond, UK	53.780627 N, 0.400534 W	Freshwater	Male	Pacbio HiFi, Hi-C	PRJEB62002; ERR11458793	GCA_964276395.1, GCA_964276385.1	Wellcome Sanger Institute Tree of Life programme	yes	4	OZ193841.1:3,697,498-3,753,138	3	OZ193844.1:13518671-13552769
Gasterosteus aculeatus-high spine	BOULxBDGB	Boulton Lake, B.C., Canada x Bodega Bay, CA, U.S.A (F5 generation)	53.783 N, 132.098 W (BOUL); 38.325 N, 123.041 W (BDGB)	Freshwater x marine F5 hybrid	Male	Pacbio HiFi	PRJNA766710; SRR16093180	This study, Accession TBD	Wucherpfennig et al.S7	yes	4	(Accession TBD):35,868-94,195	3	(Accession TBD): 26,290-60,478
BEPA_XAB031	BEPA	Bear Paw Lake, AK, U.S.A	61.61263 N, 149.75534 W	Freshwater	Male	Pacbio HiFi	PRJNA1375864; SRR36333656	This study, PX725450, PX725451	This study	yes	5	PX725450:35,849-111,763	3	PX725451:22,189-56,099
CMCB21_08	CMCB	Community Club Lake, AK, U.S.A	60.7026 N, 151.38418 W	Freshwater	Male	Pacbio HiFi	PRJNA1375864; SRR36333655	This study, PX725454, PX725455	This study	yes	5	PX725454:35,849-111,774	3	PX725455:26,923-61,182
DNSE21_15	DNSE	Denise Lake, AK, U.S.A	60.52379 N, 150.98476 W	Freshwater	Male	Pacbio HiFi	PRJNA1375864; SRR36333643	This study, PX725456, PX725457	This study,	yes	5	PX725456:35,867-111,792	3	PX725457:26,927-60,861
ECHO21_44	ECHO	Echo Lake, AK, U.S.A	61.5256 N, 149.8302 W	Freshwater	Male	Pacbio HiFi	PRJNA1375864; SRR36333632	This study, PX725458, PX725459	This study	yes	5	PX725458:35,829-111,756	3	PX725459:26,923-61,195
JADE21_11	JADE	Jade Lake, AK, U.S.A	61.52463 N, 149.86802 W	Freshwater	Male	Pacbio HiFi	PRJNA1375864; SRR36333621	This study, PX725460, PX725461	This study	yes	5	PX725460:35,855-111,780	3	PX725461:26,923-61,218
KFSY21_29	KFSY	Kalifonsky Lake, AK, U.S.A	60.331401 N, 151.265682 W	Freshwater	Male	Pacbio HiFi	PRJNA1375864; SRR36333608	This study, PX725462, PX725463	This study	yes	5	PX725462:35,847-111,772	3	PX725463:37,422-71,654
BLAU22_12	BLAU	Blautaver Lake, Iceland	64.044 N, 18.991 W	Freshwater	Male	Pacbio HiFi	PRJNA1375864; SRR36333597	This study, PX725452, PX725453	This study	yes	6	PX725452:34,912-128,476	3	PX725453:34,786-68,908
Paxton_Benthic_M_PacBio	PAXB	Paxton Lake Benthic, B.C., Canada	NA	Freshwater	Male	Pacbio CLR	PRJNA591630; SRR10527428	CM029297.1 (ChrY)	Peichel et al.S8; Nath et al.S4	no	NA	NA	3	CM029297.1:8,892,732-8,926,868
hariyo_male1	GIFU	Gifu-keizai Pond, Japan	NA	Freshwater	Male	Oxford Nanopore	PRJDB7605; DRR155354	NA	Ishikawa et al.S9	no	NA	NA	NA	NA
hariyo_male3	GIFU	Gifu-keizai Pond, Japan	NA	Freshwater	Male	Oxford Nanopore	PRJDB7605; DRR155355	NA	Ishikawa et al.S9	no	NA	NA	NA	NA
hariyo_male	GIFU	Gifu-keizai Pond, Japan	NA	Freshwater	Male	Pacbio CLR	PRJDB7609; DRR155356	NA	Ishikawa et al.S9	no	NA	NA	NA	NA
LCS_male	LITC	Little Campbell Upstream, B.C., Canada	NA	Freshwater	Male	Pacbio CLR	PRJDB7612; DRR155357	NA	Ishikawa et al.S9	no	NA	NA	NA	NA
GasAcuGyn	NA	European, unknown	NA	Unknown	Female (gynogenetic)	Pacbio CLR, Illumina	PRJEB54679; ERR10466739-ERR10466774	doi.org/10.5061/dryad.ncjsxksx8	Thorburn et al.S10	no	NA	NA	NA	NA
Storvatnet_spineless	NA	Lake Storvatnet, Norway	68.7803 N, 15.1600 E	Freshwater	Female	Oxford Nanopore	PRJNA1073316; SRR31134576	NA	Adhikari et al.S11	no	NA	NA	NA	NA
Storvatnet_spined	NA	Lake Storvatnet, Norway	68.7803 N, 15.1600 E	Freshwater	Female	Oxford Nanopore	PRJNA1073316; SRR31134577	NA	Adhikari et al.S11	no	NA	NA	NA	NA
